# Ciliated keratinocytes define a spatially restricted pro-inflammatory state in psoriasis and atopic dermatitis

**DOI:** 10.64898/2026.11.11.766039

**Authors:** Mikihito Ike, Yoshiaki Hayashi, Motoki Nakamura, Haoyuan He, Ayane Nakaoku, Ken J. Ishii, Fumitaka Fujita, Daisuke Motooka, Manami Toriyama, Akimichi Morita

**Affiliations:** Department of Pharmaceutical Sciences, The University of Osaka, Suita, Japan; Research Institute for Microbial Diseases (RIMD), The University of Osaka, Suita, Japan; Department of Geriatric and Environmental Dermatology, Nagoya City University Graduate School of Medical Sciences, Nagoya, Japan; Division of Vaccine Science, Department of Microbiology and Immunology, The University of Tokyo, Tokyo, Japan; International Vaccine Design Center, The Institute of Medical Science (IMSUT), The University of Tokyo, Tokyo, Japan; Mandom Corporation, Osaka, Japan

**Author notes:** Corresponding author: Manami Toriyama, Research alliance laboratory for advanced cosmetic science Graduate School of Pharmaceutical Sciences, The University of Osaka, 1-6 Yamadaoka, Suita, Osaka, Japan 565-0871 Suita, Osaka, Japan, Akimichi Morita, Department of Geriatric and Environmental Dermatology Nagoya City University Graduate School of Medical Sciences, 1 Kawasumi, Mizuho-cho, Mizuho-ku, Nagoya, Aichi, Japan 467-8602 Nagoya, Aichi, Japan.

## Abstract

**Background:** Psoriasis vulgaris (Pso) and atopic dermatitis (AD) are characterized by recurrent flares and incomplete disease resolution. Primary cilia are antenna-like sensory organelles that project from the cell surface and coordinate extracellular signaling. Although epidermal ciliated cells are rarely detected in healthy skin and are selectively increased in AD and Pso, their molecular identity, functional properties, and clinical relevance remain unclear.

**Objective:** To characterize epidermal ciliated cells in Pso and AD and determine their molecular identity, functional properties, and clinical relevance.

**Methods:** We integrated single-cell-resolved spatial transcriptomics with primary cilia immunostaining in healthy skin (n=6), AD lesions (n=10), and paired psoriatic skin before and after phototherapy (n=7 each). Functional analyses using HaCaT cells with increased primary cilia formation included MAPK/NF-κB signaling assays, ATAC-seq, and pathway inhibition assays.

**Results:** Ciliated cells were largely restricted to AD and both pre- and post-treatment psoriatic skin, with KCs accounting for more than 70% of all ciliated cells. Ciliated KCs were predominantly localized to the basal and spinous layers. These cells exhibited disease-and stage–specific inflammatory programs and formed spatially organized communication networks with surrounding cells, including non-ciliated KCs, fibroblasts, endothelial cells, and myeloid cells, suggesting a ciliated KC-centered inflammation niche. Mechanistically, increased primary cilia formation enhanced MAPK and NFκB signaling and increased chromatin accessibility at inflammatory gene loci enriched for AP-1 motifs, even in the absence of stimulation, consistent with a chromatin-primed state. Higher residual ciliated KC abundance after phototherapy was associated with subsequent treatment escalation. ERK1/2 inhibition reduced cytokine-induced primary cilia formation.

**Conclusions:** Ciliated KCs represent an inflammatory epithelial cell state associated with residual disease activity in AD and Pso. The suppression of cytokine-induced primary cilia formation by ERK1/2 inhibition suggests that inflammation-associated–primary cilia formation may be modifiable process in persistent skin inflammation.

**Lay summary:** Psoriasis (Pso) and atopic dermatitis (AD) are common chronic inflammatory skin diseases. They can cause redness, itching, scaling, and repeated flare-ups. Treatments such as steroids, biologics, and phototherapy can improve skin symptoms, but inflammation-related changes may remain in the skin even after the skin appears clinically improved.

In this study, we focused on skin cells that carry antenna-like structures called primary cilia. Primary cilia help cells sense signals from their surroundings. Although these structures are rarely seen in healthy skin, we found that ciliated cells were increased in the skin of patients with AD and Pso, most of them were keratinocytes (KCs), the main cells of the outer layer of the skin. Using spatial transcriptomics analysis combined with immunostaining, we examined where these cells were located and their gene expression patterns. Ciliated KCs showed inflammatory signaling, communication with surrounding cells, and changes in chromatin, the structure that controls how genes are switched on and off. These changes were linked to AP-1, a group of factors involved in inflammation-related gene activity. We also found that ciliated KCs remained in psoriasis skin samples after phototherapy and may be associated with later treatment escalation. Blocking ERK1/2 signaling reduced inflammation-induced primary cilia formation.

These findings suggest that ciliated KCs may contribute to persistent skin inflammation. They also suggest that targeting inflammation-associated primary cilia formation could be explored as a future approach to limit persistent skin inflammation.

*What is already known about this topic?:*

- Atopic dermatitis and psoriasis are chronic, relapsing inflammatory skin diseases. Although corticosteroids, biologics, and phototherapy can improve clinical symptoms, disease persistence and recurrence remain major clinical challenges.
- Primary cilia are signaling organelles that sense extracellular cues and coordinate cellular responses.
- Epidermal ciliated cells are rare in healthy skin but are increased in the epidermis of patients with atopic dermatitis and psoriasis.

*What does this study add?:*

- Epidermal ciliated cells in atopic dermatitis and psoriasis were identified mainly as keratinocytes (KCs), a disease-associated epithelial population rare in healthy skin.
- Ciliated KCs showed disease- and treatment-stage-specific inflammatory programs, spatial communication with surrounding epidermal, stromal, vascular, and immune cells, and persistence after phototherapy.
- Enhanced primary cilia formation was linked to MAPK/NFkB signaling and AP-1-enriched inflammatory chromatin accessibility, and ERK1/2 signaling regulated cytokine-induced primary cilia formation.

*What is the translational message?:*

- Residual ciliated keratinocytes (KCs) may represent persistent molecular disease activity that is not fully captured by clinical severity scores.
- Detection of ciliated KCs may help identify patients at risk of disease persistence, recurrence, or subsequent treatment escalation.
- ERK1/2 inhibition suppressed inflammation-induced primary cilia formation, suggesting that inflammation-associated ciliogenesis may be a modifiable process in atopic dermatitis and psoriasis.
