## Supplemental Table1 for "Ciliated keratinocytes define a spatially restricted pro-inflammatory state in psoriasis and atopic dermatitis"

### Sheet: Sheet1
Table S1. Patient clinical characteristics for ST data.
Sample	Disease	Age	Sex	Part	Severarity (IgE)	Severarity (PASI)
HC1	Healthy	60'	M	Trunk	-	-
HC2	Healthy	60'	F	Trunk	-	-
HC3	Healthy	70'	F	Trunk	-	-
HC4	Healthy	70'	M	Upper limb	-	-
HC5	Healthy	60'	M	Upper limb	-	-
AD1	Atopic dermatitis	40'	M	Trunk	2490	-
AD2	Atopic dermatitis	50'	F	Trunk	41.4	-
AD3	Atopic dermatitis	20'	F	Trunk	3430	-
AD4	Atopic dermatitis	20'	M	Trunk	>16000	-
AD5	Atopic dermatitis	20'	M	Trunk	1250	-
AD6	Atopic dermatitis	30'	M	Trunk	6970	-
AD7	Atopic dermatitis	40'	F	Trunk	466	-
AD8	Atopic dermatitis	40'	F	Trunk	10800	-
AD9	Atopic dermatitis	20'	M	Trunk	41.4	-
AD10	Atopic dermatitis	30'	F	Trunk	394	-
Pso-pre1	Psoriasis	50'	F	Trunk	-	25
Pso-post1					-	0.7
Pso-pre2	Psoriasis	50'	F	Trunk	-	31
Pso-post2					-	15.4
Pso-pre3	Psoriasis	60'	F	Trunk	-	21.6
Pso-post3					-	1.9
Pso-pre4	Psoriasis	40'	M	Trunk	-	14.8
Pso-post4					-	1.6
Pso-pre5	Psoriasis	60'	F	Trunk	-	7.6
Pso-post5					-	3.1
Pso-pre6	Psoriasis	70'	M	Trunk	-	10.3
Pso-post6					-	0.4
Pso-pre7	Psoriasis	70'	M	Trunk	-	13.2
Pso-post7					-	2.7
