## Supplemental Table4 for "Ciliated keratinocytes define a spatially restricted pro-inflammatory state in psoriasis and atopic dermatitis"

### Sheet: AD
Table S4. REACTOME enriched in ciliated KCs in AD
REACTOME	Number of genes	NES	P value	core genes
STING_MEDIATED_INDUCTION_OF_HOST_IMMUNE_RESPONSES	12	-1.91507	0.000160245	IFI16/DTX4/MRE11/XRCC5/CGAS
NUCLEOTIDE_CATABOLISM	27	-1.86404	0.000189129	ENTPD3/NUDT15/ITPA/NT5C2/NT5C/SAMHD1/ENTPD4/GDA/ENTPD7/ENTPD1/NUDT1/NUDT18/UPP1/NT5M
EXTRACELLULAR_MATRIX_ORGANIZATION	194	-1.53709	0.00015397	F11R/COL5A1/LAMC1/LOXL2/MMP17/PECAM1/TNXB/SDC2/ADAM9/TIMP1/LAMA2/ELN/SNTB2/AGRN/BSG/COL4A2/ITGA10/P3H2/SDC3/SPARC/ITGB2/COL1A2/COL6A3/CASK/DTNB/BMP1/LAMB3/ITGAX/SGCB/COMP/LAMA4/DTNA/TMPRSS6/ADAM8/CAPN12/MMP2/TLL1/MMP3/PLOD1/COL6A6/COL4A1/NCSTN/EFEMP2/COL5A2/CTSG/ADAMTS9/EMILIN2/FBN1/COL14A1/LTBP2/MADCAM1/LAMC3/ITGA5/MMP15/NTN4/MMP12/BMP2/FBLN2/COL13A1/TGFB1/ITGA6/LUM/ADAM10/MFAP4/SNTA1
SIGNALING_BY_MET	66	-1.66472	0.000482823	ARF6/LAMB1/CBL/MET/UBB/PTPN2/RAB4A/LRIG1/COL5A1/LAMC1/PIK3CA/SHC1/LAMA2/GGA3/SH3GL1/PTPN11/STAM/COL1A2/STAM2/LAMB3/USP8/EPS15/RAPGEF1/LAMA4/SOS1/PTPRJ/CRK/TNS3/KRAS/COL5A2/MUC20/LAMC3/RAB4B
NON_INTEGRIN_MEMBRANE_ECM_INTERACTIONS	58	-1.67807	0.000729768	COL5A1/LAMC1/SDC2/LAMA2/SNTB2/AGRN/COL4A2/SDC3/COL1A2/CASK/DTNB/LAMB3/SGCB/LAMA4/DTNA/COL4A1/COL5A2/LAMC3/NTN4/TGFB1/ITGA6/SNTA1
ANCHORING_FIBRIL_FORMATION	13	-1.76713	0.00179222	COL4A2/COL1A2/BMP1/LAMB3/TLL1/COL4A1
FORMATION_OF_THE_DYSTROPHIN_GLYCOPROTEIN_COMPLEX_DGC	22	-1.74172	0.00153556	LAMC1/LAMA2/SNTB2/AGRN/DTNB/LAMB3/SGCB/LAMA4/DTNA/LAMC3/SNTA1
IRF3_MEDIATED_INDUCTION_OF_TYPE_I_IFN	9	-1.73104	0.00120108	IFI16/DTX4/MRE11/XRCC5
RECYCLING_OF_BILE_ACIDS_AND_SALTS	7	-1.68287	0.00162928	ABCC3/NCOA1/NCOA2/SLC27A5/ABCB11
SENSORY_PROCESSING_OF_SOUND	44	-1.63498	0.00291314	CAPZA2/CHRNA10/KCNMA1/CASK/PCLO/MYH9/USH1G/CDH23/RAB3A/GSN/EPB41L1/RIPOR2/CACNB2/EPS8/RDX
RESPONSE_TO_METAL_IONS	7	1.84356	0.00332492	MT1H/MTF1/MT1F/CSRP1
ROBO_RECEPTORS_BIND_AKAP5	5	1.75337	0.00728637	PRKAR2A/PRKACB
PURINE_CATABOLISM	14	-1.68457	0.00675245	NUDT15/ITPA/NT5C2/NT5C/GDA/NUDT1/NUDT18
ELASTIC_FIBRE_FORMATION	26	-1.6727	0.00357055	EFEMP2/EMILIN2/FBN1/LTBP2/ITGA5/BMP2/FBLN2/TGFB1/MFAP4
MOLECULES_ASSOCIATED_WITH_ELASTIC_FIBRES	22	-1.625	0.00571462	EFEMP2/EMILIN2/FBN1/LTBP2/BMP2/FBLN2/TGFB1/MFAP4
NEF_AND_SIGNAL_TRANSDUCTION	6	-1.61415	0.00393801	PAK2/ELMO1/LCK/FYN
ACTIVATION_OF_ATR_IN_RESPONSE_TO_REPLICATION_STRESS	35	-1.59428	0.00723554	CDC45/HUS1/ATRIP/RAD9A/ORC1/RPA2/CDC6/CDK2/MCM2/CHEK1/CDC25A/MCM8/RAD1/MCM6/CLSPN/ORC3/ORC5/RFC5/RFC3
REGULATION_OF_TP53_EXPRESSION_AND_DEGRADATION	33	-1.58998	0.00570774	DAXX/PRR5/UBB/CCNG1/PPP2R5C/MDM2/SGK1/PPP2R1A/ATM/MLST8/CDK2/PPP2CB/PHF20/AKT3/PRDM1/PDPK1/RICTOR
SENSORY_PROCESSING_OF_SOUND_BY_OUTER_HAIR_CELLS_OF_THE_COCHLEA	33	-1.58387	0.00599076	CHRNA10/KCNMA1/CASK/MYH9/USH1G/CDH23/GSN/EPB41L1/RIPOR2/EPS8/RDX
COLLAGEN_DEGRADATION	45	-1.57827	0.00640752	ADAM9/COL4A2/COL1A2/COL6A3/TMPRSS6/MMP2/MMP3/COL6A6/COL4A1/COL5A2/COL14A1/MMP15/MMP12/COL13A1/ADAM10
DEFECTIVE_CHST14_CAUSES_EDS_MUSCULOCONTRACTURAL_TYPE	5	-1.56678	0.0061111	CSPG4/CHST14
CELL_SURFACE_INTERACTIONS_AT_THE_VASCULAR_WALL	75	-1.5202	0.00585406	F11R/PIK3CA/PPIL2/SHC1/PECAM1/SDC2/GLG1/SLC7A6/CAV1/BSG/PTPN11/SDC3/ITGB2/COL1A2/CD99L2/ITGAX/SOS1/PROS1/KRAS/PICK1/LCK/L1CAM/FYN/ITGA5/FCER1G/TGFB1/ITGA6
DEGRADATION_OF_THE_EXTRACELLULAR_MATRIX	88	-1.47856	0.00499884	COL12A1/LAMB1/KLK7/ADAM17/CDH1/MMP19/ADAMTS5/CAPN15/COL5A1/LAMC1/MMP17/ADAM9/TIMP1/ELN/BSG/COL4A2/COL1A2/COL6A3/BMP1/LAMB3/TMPRSS6/ADAM8/CAPN12/MMP2/TLL1/MMP3/COL6A6/COL4A1/NCSTN/COL5A2/CTSG/ADAMTS9/FBN1/COL14A1/MMP15/MMP12/COL13A1/ADAM10
KERATINIZATION	77	1.44291	0.0064736	LCE5A/LIPM/KRT9/TGM5/LCE6A/LCE2A/KAZN/LCE1B/LCE2B/SPRR2F/LCE2C/DSG2/KRTAP5-5/RPTN/CDSN
PLATELET_ACTIVATION_SIGNALING_AND_AGGREGATION	176	-1.39797	0.00432495	LHFPL2/LYN/SERPINA1/TTN/MAGED2/GNAI1/PIK3CA/SHC1/PLCG2/PECAM1/PRKCH/CHID1/TIMP1/GNA13/GNG11/PCDH7/MANF/PTPN11/SPARC/DGKE/COL1A2/ABHD6/GNA11/PRKCZ/CLU/GNA12/GNB5/ANXA5/SOS1/TEX264/CRK/DGKD/TLN1/PROS1/ABCC4/ABHD12/PLA2G4A/LCK/LAMP2/ORM2/FYN/FCER1G/DAGLB/PDPK1/SERPINF2/PDPN/GNB3/TGFB1/F8/VEGFA/PIK3CG/P2RY12/PHACTR2/GTPBP2/WDR1/RASGRP2
DISEASES_ASSOCIATED_WITH_GLYCOSAMINOGLYCAN_METABOLISM	30	-1.62094	0.00796495	HEXA/HEXB/OGN/SDC2/B3GAT3/AGRN/SDC3/PRELP/CHST3/ST3GAL3/OMD/CSPG4/LUM/CHST14
CYTOSOLIC_IRON_SULFUR_CLUSTER_ASSEMBLY	13	1.79718	0.00883795	POLD1/CIAO2B/ERCC2/RTEL1
HATS_ACETYLATE_HISTONES	74	-1.45716	0.00923191	YEATS2/ING3/ELP4/SUPT20H/MORF4L1/BRD1/ELP5/SAP130/TADA2A/TAF6L/HCFC1/KAT6A/EP400/NCOA1/KANSL3/NCOA2/KAT6B/MRGBP/KAT8/JADE2/YEATS4/ING5/WDR5/PHF20/KAT14/KANSL1
SYNTHESIS_OF_DIPHTHAMIDE_EEF2	8	1.7991	0.0112634	DPH7/DPH3/DPH2/DPH5/DPH6
ACTIVATION_OF_THE_AP_1_FAMILY_OF_TRANSCRIPTION_FACTORS	10	1.73848	0.0128376	MAPK10/MAPK11/MAPK1/JUN/MAPK8
METALLOTHIONEINS_BIND_METALS	5	1.71616	0.0109136	MT1H/MT1F
METHYLATION	11	-1.60937	0.0120362	TRMT112/TPMT/MTRR/AS3MT/AHCY
HDR_THROUGH_MMEJ_ALT_NHEJ	10	-1.58111	0.0121827	PARP1/PARP2/MRE11
CYTOSOLIC_SENSORS_OF_PATHOGEN_ASSOCIATED_DNA	58	-1.48758	0.0117322	PRKDC/IKBKB/POLR3C/POLR2E/CREBBP/NFKBIB/POLR3A/POLR3H/TICAM1/EP300/RIPK3/UBB/TRIM56/IRF7/RELA/POLR2K/CHUK/NFKB2/DHX9/POLR3K/POLR1C/POLR2F/AIM2/NKIRAS2/RIPK1/IFI16/DTX4/TLR3/MRE11/XRCC5/CGAS
EPH_EPHRIN_SIGNALING	73	-1.46196	0.0108821	ROCK1/EFNB1/PAK2/LYN/EFNA4/LIMK1/MYL9/SDC2/EFNA5/AP2A2/ARPC2/AP2B1/PSEN2/EPHA4/EPHB4/ACTR2/APH1A/ROCK2/MYH9/ARPC1A/EFNB3/MMP2/ARPC5/NCSTN/EFNA1/FYN/MYL12A/ADAM10
DISEASES_OF_GLYCOSYLATION	96	-1.42166	0.012926	OGN/NOTCH1/NUS1/DPM1/MOGS/ALG12/SDC2/THSD7A/B3GAT3/AGRN/ALG9/DHDDS/SDC3/ADAMTS10/MUC1/ALG8/GFPT1/LARGE1/PRELP/ALG11/GALE/MUCL1/CHST3/POMT1/ADAMTSL4/ADAMTS9/MUC20/ST3GAL3/OMD/CSPG4/LUM/THSD1/CHST14
FORMATION_OF_THE_CORNIFIED_ENVELOPE	74	1.42088	0.0105782	LCE5A/LIPM/KRT9/TGM5/LCE6A/LCE2A/KAZN/LCE1B/LCE2B/SPRR2F/LCE2C/DSG2/RPTN/CDSN
G2_M_CHECKPOINTS	108	-1.40559	0.0123294	RAD9A/PKMYT1/ORC1/RPA2/PSMD1/PSMA1/ATM/CDC6/CDK2/MCM2/CHEK1/CDC25A/PSMA4/MCM8/TOPBP1/PSMB7/YWHAH/RAD1/BABAM2/MCM6/RMI2/PSMC4/CLSPN/ORC3/RNF8/MDC1/ORC5/MRE11/RFC5/RFC3
INTERLEUKIN_4_AND_INTERLEUKIN_13_SIGNALING	71	-1.44152	0.0135614	ALOX5/CCL11/JAK3/CEBPD/TIMP1/IGHE/IL6R/TYK2/ITGB2/COL1A2/FSCN1/ITGAX/MUC1/OPRD1/PTGS2/JAK2/MMP2/MMP3/TGFB1/POU2F1/VEGFA/MAOA/TWIST1
SYNTHESIS_OF_BILE_ACIDS_AND_BILE_SALTS_VIA_27_HYDROXYCHOLESTEROL	6	-1.53746	0.0139651	CYP27A1/NCOA1/NCOA2
DEFECTIVE_ST3GAL3_CAUSES_MCT12_AND_EIEE15	6	-1.53079	0.0151794	OGN/PRELP/ST3GAL3/OMD/LUM
TFAP2_AP_2_FAMILY_REGULATES_TRANSCRIPTION_OF_GROWTH_FACTORS_AND_THEIR_RECEPTORS	8	-1.5322	0.0162356	KIT/TFAP2A/ERBB2/TFAP2C/TGFA/VEGFA
HEMOSTASIS	371	-1.2387	0.0159782	GNAI1/KIF11/PIK3CA/PPIL2/DOCK4/SHC1/KIF23/AKAP1/PLCG2/PECAM1/PPP2R1A/PRKCH/SDC2/CHID1/TIMP1/GNA13/GLG1/GNG11/AKAP10/PCDH7/SLC7A6/CAV1/BSG/MANF/ITGA10/PRKG1/MFN1/PTPN11/KIF18A/SDC3/SPARC/CAPZA2/KCNMA1/DGKE/ITGB2/KIF3A/COL1A2/ABHD6/GNA11/LRP8/KIF13B/SLC8A1/KLC4/PTGIR/CDK2/CD99L2/ITGAX/PRKCZ/KIF27/CLU/GNA12/GNB5/ANXA5/SOS1/TEX264/JAK2/PPP2CB/CRK/MICAL1/IRF2/DGKD/TLN1/PROS1/ABCC4/ABHD12/PLA2G4A/SERPI…
PROLACTIN_RECEPTOR_SIGNALING	8	-1.52167	0.0184003	BTRC/PTPN11/PRLR/JAK2/STAT5B
ATTACHMENT_OF_GPI_ANCHOR_TO_UPAR	7	1.62631	0.0212255	PLAUR/PIGK/GPAA1/PIGS/PGAP1/PIGT
PYRIMIDINE_CATABOLISM	6	-1.49315	0.0214939	NT5C/UPP1/NT5M
STAT5_ACTIVATION	5	-1.48348	0.0207168	PTPN11/STAT5B/FLT3LG
INTEGRIN_CELL_SURFACE_INTERACTIONS	56	-1.45672	0.0212738	F11R/COL5A1/PECAM1/AGRN/BSG/COL4A2/ITGA10/ITGB2/COL1A2/COL6A3/ITGAX/COMP/COL6A6/COL4A1/COL5A2/FBN1/MADCAM1/ITGA5/COL13A1/ITGA6/LUM
NOTCH4_ACTIVATION_AND_TRANSMISSION_OF_SIGNAL_TO_THE_NUCLEUS	9	-1.53792	0.022615	PSEN2/APH1A/NCSTN/ADAM10
CHEMOKINE_RECEPTORS_BIND_CHEMOKINES	18	-1.50594	0.0246776	CXCL10/CCR10/CXCL12/CXCL9/CCL11/CXCL11/CCR2/CX3CL1
DNA_DAMAGE_REVERSAL	7	1.60037	0.0269954	ASCC3/FTO
RUNX1_INTERACTS_WITH_CO_FACTORS_WHOSE_PRECISE_EFFECT_ON_RUNX1_TARGETS_IS_NOT_KNOWN	35	-1.49363	0.0277004	ACTL6A/SMARCC2/SMARCB1/PCGF5/EP300/CBX8/SMARCA4/AUTS2/YAF2/CBX4/CBFB/CSNK2B/ARID1A/HIPK2/RYBP/CSNK2A1/SCMH1/PHC2/BMI1/RUNX1/RNF2
GOLGI_TO_ER_RETROGRADE_TRANSPORT	98	-1.39414	0.0278396	SEC22B/SURF4/KIF18A/CAPZA2/KIF3A/ARCN1/KIF13B/KLC4/TMED2/DYNC1I1/PAFAH1B3/KIF27/GALNT2/NAPB/DYNC1LI1/RINT1/PLA2G4A/ACTR1A/KDELR2/COPZ2/CENPE/ARFGAP3/TMED3/KIF21B/DCTN5
ACTIVATION_OF_NOXA_AND_TRANSLOCATION_TO_MITOCHONDRIA	5	1.63286	0.0290591	PMAIP1/E2F1/TFDP2
ER_TO_GOLGI_ANTEROGRADE_TRANSPORT	122	-1.35286	0.0294118	SEC31B/ARFGAP1/AREG/SEC13/YKT6/TFG/SEC22B/CAPZA2/MIA2/COG2/ARCN1/TRAPPC3/COG1/CNIH1/PPP6R1/TMED2/DYNC1I1/NAPB/SCFD1/SEC23IP/DYNC1LI1/COG7/SEC24D/GOSR1/ACTR1A/KDELR2/COPZ2/SEC23A/MCFD2/TGFA/ARFGAP3/F8/SEC22C/TMED3/DCTN5
SUMOYLATION_OF_TRANSCRIPTION_COFACTORS	38	-1.46605	0.0323383	SUMO2/CREBBP/DAXX/UHRF2/EP300/MBD1/CBX8/NCOR2/CBX4/ZNF131/HIPK2/TRIM28/PIAS2/SCMH1/NCOA1/NCOA2/PHC2/ING2/BMI1/RNF2
RESPONSE_TO_ELEVATED_PLATELET_CYTOSOLIC_CA2	82	-1.38691	0.032992	LHFPL2/SERPINA1/TTN/MAGED2/PECAM1/CHID1/TIMP1/PCDH7/MANF/SPARC/CLU/ANXA5/TEX264/TLN1/PROS1/ABCC4/LAMP2/ORM2/SERPINF2/TGFB1/F8/VEGFA/PHACTR2/GTPBP2/WDR1
FLT3_SIGNALING	30	-1.46959	0.0350195	CSK/SOCS6/CBL/UBB/BCL2L11/CDKN1B/PIK3CA/PTPN11/SOS1/PTPRJ/ABL2/STAT5B/KRAS/AKT3/LCK/FLT3LG/FYN
STRAND_ASYNCHRONOUS_MITOCHONDRIAL_DNA_REPLICATION	10	1.5222	0.0388112	TWNK/TOP3A/LIG3/MGME1/POLG/POLG2
MITOCHONDRIAL_UNFOLDED_PROTEIN_RESPONSE_UPRMT	13	-1.51771	0.0389049	ATF5/DNAJA1/SOD2/HSPD1/SIRT3/HSPA9/LONP1
COMPLEX_III_ASSEMBLY	20	-1.49199	0.039031	LYRM4/UQCRC1/UQCC1/NFS1/BCS1L/UQCC3/HSPA9/UQCRC2/UQCRQ
ACTIVATED_NOTCH1_TRANSMITS_SIGNAL_TO_THE_NUCLEUS	27	-1.48074	0.0393701	UBB/ADAM17/NOTCH1/DLL1/DTX2/DLK1/NEURL1B/PSEN2/APH1A/NUMB/NCSTN/JAG2/DTX4/ADAM10
SENSORY_PERCEPTION	123	-1.32815	0.0392157	METAP2/SDC2/LRP2/OR1N1/AGRN/OR4P4/AKR1B10/SDC3/CAPZA2/CHRNA10/KCNMA1/CASK/LRP8/PCLO/OR1L1/FNTA/DHRS9/EBF1/MYH9/GNB5/RETSAT/USH1G/CDH23/OR7A5/REEP1/RDH5/RAB3A/GSN/OR5B17/EPB41L1/STRA6/RIPOR2/CACNB2/OR2G6/SCNN1D/GNB3/SCN1B/EPS8/RDX
RECEPTOR_TYPE_TYROSINE_PROTEIN_PHOSPHATASES	8	1.59377	0.0415434	PPFIA3/SLITRK6/PPFIA4/SLITRK2/PTPRS/PPFIBP1/PTPRF
SEALING_OF_THE_NUCLEAR_ENVELOPE_NE_BY_ESCRT_III	18	1.54773	0.0413176	CC2D1B/VPS4A/CHMP4C/CHMP2B/TUBB2A/CHMP6
CD28_DEPENDENT_PI3K_AKT_SIGNALING	21	-1.49003	0.0408432	AKT3/LCK/FYN/PDPK1/RICTOR/TRIB3/PIK3CG
DEFECTIVE_B4GALT1_CAUSES_B4GALT1_CDG_CDG_2D	6	-1.46051	0.0422078	OGN/PRELP/OMD/LUM
TRANSLESION_SYNTHESIS_BY_POLK	14	-1.49399	0.0442857	RFC1/RPA2/PCNA/MAD2L2/RFC5/RFC3
2_LTR_CIRCLE_FORMATION	7	-1.48989	0.0438185	XRCC4/LIG4/PSIP1/XRCC5
RIBAVIRIN_ADME	9	-1.47664	0.0496124	ADK/SLC29A1/ITPA/NT5C2/ADA
NEGATIVE_REGULATION_OF_MET_ACTIVITY	16	-1.47357	0.04782	CBL/MET/UBB/PTPN2/LRIG1/SH3GL1/STAM/STAM2/USP8/EPS15/PTPRJ
DEFECTIVE_CHST3_CAUSES_SEDCJD	5	-1.4221	0.0464345	CHST3/CSPG4
ASSEMBLY_OF_COLLAGEN_FIBRILS_AND_OTHER_MULTIMERIC_STRUCTURES	44	-1.40845	0.047561	COL4A2/COL1A2/COL6A3/BMP1/LAMB3/TLL1/MMP3/COL6A6/COL4A1/COL5A2/COL14A1/ITGA6
DISEASES_OF_DNA_REPAIR	45	-1.40042	0.046398	BARD1/RAD51D/RAD51B/XRCC2/BRCA1/HUS1/ATRIP/OGG1/MSH6/NEIL3/RAD9A/RPA2/ATM/MUTYH/TOPBP1/RAD1/RAD51/RMI2/MRE11/RFC5/RFC3/PMS2
DEVELOPMENTAL_CELL_LINEAGES	71	-1.36174	0.0484988	LRIG1/COL5A1/LAMC1/DLL1/KPRP/LAMA2/IVL/AQP1/COL1A2/LAMB3/NUMB/LAMA4/KLK5/GJB3/COL5A2/CELA3B/LAMC3/RNASE1/ERICH5/ITGA6/CSPG4
TRANSPORT_TO_THE_GOLGI_AND_SUBSEQUENT_MODIFICATION	142	-1.30795	0.0456026	SEC31B/ARFGAP1/AREG/SEC13/ST3GAL4/YKT6/TFG/SEC22B/B4GALT3/CAPZA2/MIA2/COG2/ARCN1/TRAPPC3/COG1/CNIH1/PPP6R1/TMED2/DYNC1I1/NAPB/SCFD1/SEC23IP/DYNC1LI1/FUCA1/COG7/SEC24D/GOSR1/ACTR1A/KDELR2/B4GALT4/COPZ2/SEC23A/MCFD2/TGFA/ARFGAP3/MGAT5/F8/SEC22C/TMED3/MANEA/DCTN5

### Sheet: PsoPre
Table S4. REACTOME enriched in ciliated KCs in Pso-pre
REACTOME	Number of genes	NES	P value	core genes
FORMATION_OF_THE_POSTERIOR_NEURAL_PLATE	6	-1.74093	0.000789302	ZNF521/FGF8/WNT3A/TBX6
BIOSYNTHESIS_OF_EPA_DERIVED_SPMS	6	-1.71739	0.00148908	ALOX5/ALOX15/HPGD
CHONDROITIN_SULFATE_BIOSYNTHESIS	17	1.76653	0.00214801	CHST9/CHSY3/CHST12/CSPG4/CHST15/CSGALNACT1/CHST11
SENSORY_PERCEPTION_OF_TASTE	18	1.70075	0.00345717	TAS2R30/KCNJ2/PLCB2/SCN2A
ROBO_RECEPTORS_BIND_AKAP5	9	1.66635	0.00433018	ROBO3/AKAP5/PRKACG
CLASS_A_1_RHODOPSIN_LIKE_RECEPTORS	119	1.43651	0.00611681	POMC/NTSR1/OXTR/CCR10/ACKR2/CCL5/GNRH1/BDKRB1/PTGIR/BRS3/OXER1/AVPR1A/PLPPR4/PTGER4/MC1R/GNRHR/EDN1/HCAR1/CCL17/CYSLTR2/CXCL12/ACKR4/CXCL2/EDN3/CCR2/GHRL/APLN/ADRA2B/ADORA2B/CCL1/NLN
CHONDROITIN_SULFATE_DERMATAN_SULFATE_METABOLISM	41	1.62302	0.00625498	CHST9/CHSY3/CHST12/CSPG4/CHST15/GPC4/CSGALNACT1/SDC3/CHST11/IDUA/CHST14/UXS1
P75NTR_REGULATES_AXONOGENESIS	7	-1.67941	0.00693407	ARHGDIA/LINGO1/NGFR
GPCR_LIGAND_BINDING	172	1.37281	0.00797063	POMC/NTSR1/TAS2R30/WNT10B/OXTR/CCR10/ACKR2/CCL5/GNRH1/BDKRB1/PTGIR/WNT9B/BRS3/OXER1/AVPR1A/PLPPR4/FZD8/PTGER4/MC1R/FZD5/GNRHR/WNT2B/FZD4/EDN1/HCAR1/CCL17/CYSLTR2/CXCL12/VIPR1/ACKR4/WNT7B/CXCL2/EDN3/GNG12/CCR2/GHRL/APLN/ADRA2B/ADORA2B/CCL1/NLN/ADGRE2/CX3CL1/S1PR4/FZD1/ADGRE5
OTHER_SEMAPHORIN_INTERACTIONS	15	-1.72628	0.00976878	TYROBP/PLXNC1/PLXND1/ITGA1/SEMA5A/TREM2/PLXNA4
ASPARTATE_AND_ASPARAGINE_METABOLISM	8	1.58605	0.0132436	GADL1/ASPA/SLC25A13/NAT8L/FOLH1/GOT1
RUNX3_REGULATES_NOTCH_SIGNALING	14	1.65162	0.0139396	SNW1/KAT2B/MAML3/KAT2A/MAMLD1/HES1
SYNTHESIS_OF_5_EICOSATETRAENOIC_ACIDS	7	-1.60414	0.0153867	ALOX5/GPX2/PON3/ALOX5AP
LINOLEIC_ACID_LA_METABOLISM	7	-1.60361	0.0155478	ELOVL5/FADS1/ABCD1/FADS2/ELOVL3/ACSL1
CARBOXYTERMINAL_POST_TRANSLATIONAL_MODIFICATIONS_OF_TUBULIN	27	-1.5775	0.0161698	TUBB2A/NICN1/TTLL12/TTLL11/TUBB2B/LRRC49/TUBB1/TTLL10/AGTPBP1/VASH2/TUBA1A/TTLL7
DIFFERENTIATION_OF_KERATINOCYTES_IN_INTERFOLLICULAR_EPIDERMIS_IN_MAMMALIAN_SKIN	36	-1.49392	0.0189755	KPRP/IVL/KRT78/NUMB/KLK7/LRIG1/DLL1/EGF/ITGA6/ABCG2
EICOSANOID_LIGAND_BINDING_RECEPTORS	9	1.55217	0.0191987	PTGIR/OXER1/PTGER4/CYSLTR2
REGULATION_OF_NPAS4_GENE_TRANSCRIPTION	5	1.53692	0.0214318	KCNIP3/NPAS4
O_LINKED_GLYCOSYLATION	81	-1.37686	0.021537	ADAMTS14/MUC13/B3GNT5/SPON2/ST6GALNAC4/LARGE1/GALNT15/MMRN2/B3GALNT2/B3GNT8/ST3GAL4/ADAMTS13/THSD1/ST3GAL3/ADAMTS1/GALNT5/B3GNTL1/GCNT1/B3GNT9/ST3GAL1/MUC4/ADAMTS12/ADAMTS15/B3GNT7/SEMA5B/MUC15/SEMA5A/MUC1/GALNTL6/ADAMTSL5/B3GNT2/ADAMTSL2
TRANSCRIPTIONAL_REGULATION_OF_BROWN_AND_BEIGE_ADIPOCYTE_DIFFERENTIATION	27	-1.5328	0.0219122	RBBP7/NCOA1/PPARA/HDAC1/GATAD2B/MTA2/COX7A1/BMP7/GATAD2A/SMAD1/USP46/PPARGC1B/DIO2/RBBP4/PRDM16/ELOVL3
WNT_LIGAND_BIOGENESIS_AND_TRAFFICKING	18	1.53331	0.0237947	WNT10B/WNT9B/WNT2B/WNT5B/WNT7B/VPS29
SIGNAL_REGULATORY_PROTEIN_FAMILY_INTERACTIONS	12	-1.61846	0.0245694	PTPN6/PTK2B/TYROBP/SIRPA/SKAP2/SRC/FYB1
NADE_MODULATES_DEATH_SIGNALLING	5	-1.52994	0.0251509	CASP2/NGFR
EFFECTS_OF_PIP2_HYDROLYSIS	21	-1.57672	0.0257571	DGKE/ITPR1/ABHD12/PRKCH/DGKG/RASGRP2
ANTIMICROBIAL_PEPTIDES	25	-1.52835	0.0262703	PGLYRP3/DEFB134/DEFB125/LCN2/PGLYRP2/LYZ/PDZD11/DEFB1/DEFB4A/RNASE7/CCR6/ATOX1
P75NTR_NEGATIVELY_REGULATES_CELL_CYCLE_VIA_SC1	5	-1.52184	0.026449	HDAC3/HDAC2/HDAC1/NGFR
PEPTIDE_LIGAND_BINDING_RECEPTORS	69	1.41043	0.0273114	POMC/NTSR1/OXTR/CCR10/ACKR2/CCL5/BDKRB1/BRS3/AVPR1A/MC1R/EDN1/CCL17/CXCL12/ACKR4/CXCL2/EDN3/CCR2/GHRL/APLN/CCL1/NLN/CX3CL1
TRANSCRIPTIONAL_REGULATION_OF_TESTIS_DIFFERENTIATION	6	1.53946	0.0280337	ZFPM2/PTGDS/AMH
DISEASES_ASSOCIATED_WITH_O_GLYCOSYLATION_OF_PROTEINS	47	-1.37413	0.0296943	ADAMTS13/THSD1/ADAMTS1/MUC4/ADAMTS12/ADAMTS15/SEMA5B/MUC15/SEMA5A/MUC1/ADAMTSL5/ADAMTSL2
RNA_POLYMERASE_III_CHAIN_ELONGATION	18	-1.5253	0.0318346	POLR2F/POLR3K/POLR3A/POLR3F/POLR3B
P130CAS_LINKAGE_TO_MAPK_SIGNALING_FOR_INTEGRINS	9	-1.60693	0.0319015	BCAR1/SRC/APBB1IP
EGR2_AND_SOX10_MEDIATED_INITIATION_OF_SCHWANN_CELL_MYELINATION	26	1.47622	0.0323871	EGR2/DRP2/MPZ/ADGRV1/ADGRG6
DISEASES_OF_IMMUNE_SYSTEM	24	-1.51664	0.0338431	CD36/TRAF3/TLR3/LY96/S100A1/TICAM1/NFKBIA/TIRAP/UNC93B1/TLR5
RUNX1_REGULATES_TRANSCRIPTION_OF_GENES_INVOLVED_IN_DIFFERENTIATION_OF_MYELOID_CELLS	6	-1.48893	0.0347938	RUNX2/PRKCB
SYNTHESIS_OF_LEUKOTRIENES_LT_AND_EOXINS_EX	14	-1.56956	0.0362794	CYP4F11/GGT5/CYP4F3/ALOX15/ALOX5AP
GRB2_SOS_PROVIDES_LINKAGE_TO_MAPK_SIGNALING_FOR_INTEGRINS	9	-1.58793	0.0363234	SOS1/SRC/APBB1IP
LGI_ADAM_INTERACTIONS	6	-1.48595	0.0379858	STX1B/STX1A/LGI3/LGI4
RNA_POLYMERASE_III_TRANSCRIPTION_TERMINATION	22	-1.54475	0.0392606	POLR2F/POLR3K/POLR3A/POLR3F/POLR3B
ATORVASTATIN_ADME	5	-1.47674	0.0427232	SLCO2B1/ABCB1/PON3
METAL_SEQUESTRATION_BY_ANTIMICROBIAL_PROTEINS	5	-1.47532	0.0433755	S100A9/S100A8/LTF/LCN2
HEMOSTASIS	414	-1.16413	0.0494456	APOOL/RAPGEF4/DGKE/GUCY1B1/TUBB2B/RHOG/PHACTR2/CABLES2/FERMT3/SIRPA/SERPINA1/CABLES1/ITPR1/SLC16A3/MAFG/EGF/ABHD12/CD244/IGHA1/PRKCH/PLCG1/TUBB1/TSPAN7/KIF4A/ITGA1/KIF18B/FYN/TNFRSF10D/SLC7A11/KIF21B/RBSN/SERPINE2/SLC8A1/P2RX7/TMX3/SH2B3/JMJD1C/TUBA1A/SERPINE1/ITGA4/F13B/ITGA6/KIF21A/DGKG/SRC/GNG11/ABCC4/VAV1/PRKG2/PRKCB/TOR4A/INPP5D/PHF21A/RASGRP2/PIK3R5/KCNMB1/PDGFB/APBB1IP/SELE/PLEK/ESAM/KIF3C
REGULATION_OF_TP53_ACTIVITY_THROUGH_METHYLATION	18	-1.45387	0.049485	JMY/ATM/L3MBTL1/PRMT5/SETD9

### Sheet: PsoPost
Table S4. REACTOME enriched in ciliated KCs in Pso-post
REACTOME	Number of genes	NES	P value	core genes
TRIGLYCERIDE_METABOLISM	20	-1.74353	0.0036195	GPAM/PRKACB/FABP4
SPECIFICATION_OF_PRIMORDIAL_GERM_CELLS	7	1.71051	0.00585306	BMP4/PRDM1/PDPN
PYROPTOSIS	20	-1.67779	0.00696354	CASP3/CHMP3/CHMP7/CHMP4C/CHMP2A/CHMP4B/BAX/IRF1/IRF2/CYCS/GSDME/CHMP4A/GZMB
MRNA_EDITING	5	1.57461	0.0097426	APOBEC3B/APOBEC2
TRANSPORT_OF_NUCLEOSIDES_AND_FREE_PURINE_AND_PYRIMIDINE_BASES_ACROSS_THE_PLASMA_MEMBRANE	9	1.6532	0.0115774	SLC29A4/SLC29A3
TRIGLYCERIDE_CATABOLISM	14	-1.62055	0.0139959	PPP1CB/ABHD5/PRKACB/FABP4
TRAF6_MEDIATED_IRF7_ACTIVATION_IN_TLR7_8_OR_9_SIGNALING	10	1.60426	0.0142552	IRAK4/UBE2N/TRAF6
PLATELET_ACTIVATION_SIGNALING_AND_AGGREGATION	184	1.37047	0.0145862	SYTL4/PIK3CG/GNA12/CLU/PTPN6/MPIG6B/PDPK1/SERPINA1/PCYOX1L/LCP2/PDPN/P2RY12/THBS1/PLEK/TF/FERMT3/RAPGEF4/PRKCQ/PIK3R5/RAF1/WDR1/FCER1G/GP6/TMX3/SHC1/CFD/STXBP3/PDGFA/F13A1/GNA11/RASGRP1/PRKCH/SOS1/A2M/PRKCA/ABHD12/LCK
SUMOYLATION_OF_DNA_METHYLATION_PROTEINS	15	-1.67272	0.01518	CBX2/CBX8/PHC1/DNMT3B
DISEASES_ASSOCIATED_WITH_O_GLYCOSYLATION_OF_PROTEINS	37	1.48759	0.0155384	ADAMTS4/ADAMTSL1/THBS1/ADAMTS13/ADAMTS2/CFP/POMT2/ADAMTS5/ADAMTS1/SPON2
MUSCLE_CONTRACTION	103	-1.43469	0.0156583	TPM1/TNNT3/SCN4B/GUCY1A1/TNNT2/KCNIP3/ACTA2/KCNE4/ACTN3/TNNT1/KCND3/PDE5A/TRPC1/MYBPC1/ASPH/CACNA1H/KCNK2/CALM1/ITGA1/RYR2/KCNE3/KCNJ2
CARGO_TRAFFICKING_TO_THE_PERICILIARY_MEMBRANE	44	1.45032	0.0157857	BBS12/BBS10/BBIP1/EXOC8/BBS1/LZTFL1/BBS9/CYS1/TCP1/RP2/UNC119B/ARL3/RAB8A/EXOC1/EXOC4/ASAP1/SMO/BBS7/GBF1/NPHP3/EXOC7/RAB3IP/EXOC5
GPVI_MEDIATED_ACTIVATION_CASCADE	31	1.60311	0.0167928	PIK3CG/PTPN6/MPIG6B/PDPK1/LCP2/PDPN/PIK3R5/FCER1G/GP6
TELOMERE_MAINTENANCE	61	-1.49703	0.0173346	RFC1/POLR2A/RPA1/RUVBL1/PPP6R3/CCNA2/STN1/POLA2/RFC3/GAR1/POLA1/WRN/DSCC1/FEN1/POLD1/RPA2/RFC5/TERF1
NEGATIVE_REGULATION_OF_THE_PI3K_AKT_NETWORK	80	1.43203	0.0183852	PDGFRA/PHLPP2/PIK3CG/IRAK4/FLT3/FGF22/PIP4K2A/BTC/KIT/PPP2CA/PIK3R5/GAB1/NRG1/IRS1/TRAF6/NRG2/PDGFA/ICOS/PIP5K1A/LCK/TRIB3
PCNA_DEPENDENT_LONG_PATCH_BASE_EXCISION_REPAIR	20	-1.54582	0.021844	RFC1/RPA1/POLB/RFC3/FEN1/POLD1/RPA2/RFC5
ANTIGEN_PROCESSING_UB_ATP_INDEPENDENT_PROTEASOMAL_DEGRADATION	18	1.55729	0.0222545	PSMB4/PSMB6/PSMA5/PSMB7
MAPLE_SYRUP_URINE_DISEASE	5	1.50011	0.0257798	PPM1K/DLD
STAT3_NUCLEAR_EVENTS_DOWNSTREAM_OF_ALK_SIGNALING	11	1.50702	0.0269293	IL2RG/PRDM1/STAT3/CD274
EXTENSION_OF_TELOMERES	48	-1.51934	0.027187	RFC1/RPA1/RUVBL1/PPP6R3/CCNA2/STN1/POLA2/RFC3/GAR1/POLA1/WRN/DSCC1/FEN1/POLD1/RPA2/RFC5/TERF1
ACTIVATION_OF_SMO	15	1.588	0.0283936	EFCAB7/PTCH1/KIF3A/IQCE/CDON/EVC/SMO/GAS1
MITOCHONDRIAL_CALCIUM_ION_TRANSPORT	19	-1.55389	0.0292642	PARL/MCUB/AKAP1/MCU/MAIP1
FORMATION_OF_WDR5_CONTAINING_HISTONE_MODIFYING_COMPLEXES	40	-1.47621	0.0306598	PHF20L1/WDR5/KANSL1/KANSL2/KDM6A/KMT2D/TASP1/MCRS1/SGF29/PAXIP1/KMT2A/SETD1A/HCFC2/KAT2A/KAT14/KAT8
FORMATION_OF_PARAXIAL_MESODERM	48	1.44745	0.0317273	BMP4/PSMB4/PSMB6/WNT3A/MAMLD1/PSMA5/PSMB7
PROLACTIN_RECEPTOR_SIGNALING	9	-1.56575	0.031768	CUL1/RBX1/STAT5B/PRLR/JAK2
FORMATION_OF_THE_POSTERIOR_NEURAL_PLATE	6	1.53041	0.0336266	WNT3A/SOX2/SOX1
SMOOTH_MUSCLE_CONTRACTION	32	-1.52392	0.0336648	PXN/DYSF/TPM1/GUCY1A1/ACTA2/PDE5A/CACNA1H/CALM1/ITGA1
O_GLYCOSYLATION_OF_TSR_DOMAIN_CONTAINING_PROTEINS	21	1.55811	0.0350622	ADAMTS4/ADAMTSL1/THBS1/ADAMTS13/ADAMTS2/CFP/ADAMTS5/ADAMTS1/SPON2
TELOMERE_C_STRAND_LAGGING_STRAND_SYNTHESIS	34	-1.4883	0.0363998	RFC1/RPA1/STN1/POLA2/RFC3/POLA1/WRN/DSCC1/FEN1/POLD1/RPA2/RFC5/TERF1
GAP_JUNCTION_ASSEMBLY	18	-1.50656	0.0421971	TUBB2A/GJB6/GJB1/GJB7/TUBA1B
HEMOSTASIS	400	1.22374	0.0428499	PRKG2/SYTL4/CD84/KCNMB4/PIK3CG/GNA12/CLU/PTPN6/CAPZA1/MPIG6B/PDPK1/SERPINA1/NOS1/SELE/PCYOX1L/SLC7A11/LCP2/PDPN/F3/P2RY12/THBS1/ADAMTS13/PTGIR/KLC4/PLEK/TF/ATP2B2/FERMT3/PRKAR1B/SELPLG/KIF3A/RAPGEF4/PPP2CA/PRKCQ/PIK3R5/ITGA10/JMJD1C/RAF1/GATA2/WDR1/FCER1G/EHD3/STIM1/CD2/GP6/KIF23/ITGA6/TMX3/SHC1/WEE1/KIF20A/CFD/STXBP3/PDGFA/SERPINB2/PICK1/F13A1/GNA11/RBSN/SDC2/RASGRP1/CD99L2/PRKAR2B/PRKCH/SOS1/A2…
PROTEIN_LIPOYLATION	9	1.49441	0.0438988	LIPT2/LIPT1/FDX1
XENOBIOTICS	9	-1.51808	0.0449781	CYP2E1/CYP3A5/CYP2S1/CYP2J2/CYP2C18/CYP2W1
DNA_STRAND_ELONGATION	32	-1.4726	0.0454308	GINS2/RFC1/RPA1/POLA2/RFC3/POLA1/FEN1/POLD1/RPA2/RFC5
PROCESSING_OF_SMDT1	13	-1.5299	0.0463332	PARL/MCUB/MCU/MAIP1
FCERI_MEDIATED_NF_KB_ACTIVATION	62	1.37659	0.047081	PSMB4/PSMB6/PDPK1/UBE2N/PSMA5/PRKCQ/PSMB7/FCER1G/TRAF6/RASGRP1
POU5F1_OCT4_SOX2_NANOG_ACTIVATE_GENES_RELATED_TO_PROLIFERATION	6	1.42858	0.0480591	NR6A1/SOX2/STAT3
RUNX2_REGULATES_BONE_DEVELOPMENT	27	-1.44251	0.0495754	SRC/HES1/SMAD4/ZNF521/CBFB/MAPK3/HDAC6/HDAC3/BGLAP/AR/SMAD6/SATB2
