## Supplemental Table7 for "Ciliated keratinocytes define a spatially restricted pro-inflammatory state in psoriasis and atopic dermatitis"

### Sheet: Sheet1
Table S7. Clinical characteristics and association between ciliated keratinocytes and disease progression in psoriasis.
Sample	Age	Sex	PASI		Number of ciliated KCs		Use of biologics (Yes/No)	Time to start biologics (months)
			Before phototherapy	After phototherapy	Before phototherapy	After phototherapy
Pso1	70'	M	11.2	33.4	25.9	4.85	No	18.2
Pso2	30'	F	12.8	1	7.87	16.6	Yes	53.4
Pso3	70'	F	33.6	3	40.2	11.8	No	67
Pso4	30'	M	9.4	NA	20.1	30.6	Yes	50.5
Pso5	50'	M	NA	NA	2.63	27.9	No	243.1
Pso6	70'	M	22.2	3.8	0.57	11.48	No	103.1
Pso7	50'	F	25	0.7	11	1.31	No	15.3
Pso8	50'	F	31	15.4	11.2	19.2	No	13.7
Pso9	70'	M	19.5	0.4	1.48	3.61	No	28.5
Pso10	20'	F	10.4	1	62	40.5	Yes	197
Pso11	60'	F	21.6	1.9	65.4	16.7	Yes	113.4
Pso12	70'	M	NA	NA	0	0.76	Yes	156
Pso13	70'	M	6.6	0.8	12.1	1.07	No	38.4
Pso14	40'	M	14.8	1.6	7.09	2.86	No	3.4
Pso15	70'	M	12.1	2.7	10.3	2.4	No	110.9
Pso16	60'	M	17	1.1	32.4	0	No	1.8
Pso17	70'	F	7.8	2.6	7.81	2.4	No	173
Pso18	60'	F	7.6	3.1	16.5	13.4	No	81
Pso19	70'	M	10.3	0.4	7.09	11.2	No	29.6
Pso20	70'	M	13.2	2.7	24.4	21.4	Yes	33.8
